# Integrative analysis of hexaploid wheat roots identifies signature components during iron starvation

**DOI:** 10.1101/539098

**Authors:** Gazaldeep Kaur, Vishnu Shukla, Anil Kumar, Mandeep Kaur, Parul Goel, Palvinder Singh, Anuj Shukla, Varsha Meena, Jaspreet Kaur, Jagtar Singh, Shrikant Mantri, Hatem Rouached, Ajay Kumar Pandey

## Abstract

Iron is an essential micronutrient for all organisms. In crop plants, iron deficiency can decrease crop yield significantly, however our current understanding of how major crops respond to iron deficiency remains limited. Herein, the effect of Fe deprivation at both the transcriptomic and metabolic levels in hexaploid wheat was investigated. Genome-wide gene expression reprogramming was observed in wheat roots subjected to Fe starvation, with a total of 5854 genes differential expressed. Homoeolog and subgenome specific analysis unveiled induction bias contribution from the A and B genomes. In general, the predominance of genes encoding for nicotianamine synthase, yellow stripe like transporters, metal transporters, ABC transporters and zinc-induced facilitator-like protein was noticed. Expression of genes related to the strategy-II mode of Fe uptake was predominant as well. Our transcriptomic data were in agreement with the GC-MS analysis that showed the enhanced accumulation of various metabolites such as fumarate, malonate, succinate and xylofuranose, which could be contributing to Fe-mobilization. Interestingly, Fe starvation leads to significant temporal increase of glutathione-S-transferase both at transcriptional and in enzymatic activity levels, which indicates the involvement of glutathione in response to Fe stress in wheat roots. Taken together, our result provides new insight into the wheat response to Fe starvation at molecular level and lays foundation to design new strategies for the improvement of Fe nutrition in crops.
