## Supplementary material for "Integrative analysis of hexaploid wheat roots identifies signature components during iron starvation": Table S2

### Sheet: Mapping
Table S2: Summary of filtered and mapped reads for each sample. Obtained RNA-seq reads were quality filtered using Trimmomatic v0.35. TopHat was used to map the obtained reads to wheat genome (TGACv1).
Tissue	Sample_ID	Experiment title	Conditions	Tophat_mapping_rate
				Number of filtered reads	Total mapped %		Multiply mapped %		Unique mapped %
					Number	Percentage	Number	Percentage	Number	Percentage
Root	Sample 1	Root day20 rep 1	Normal	21844888	18654224	0.854	1568964	0.0718	17085259	0.7821
Root	Sample 2	Root day20 rep 2	Normal	23357144	19828015	0.849	1751287	0.075	18076728	0.7739
Root	Sample 3	Root –Fe day20 rep 1	Fe stressed	22776352	18932166	0.831	1628451	0.0715	17303715	0.7597
Root	Sample 4	Root –Fe day20 rep 2	Fe stressed	19638703	16042185	0.817	2024297	0.1031	14017888	0.7138
