## Supplementary material for "Integrative analysis of hexaploid wheat roots identifies signature components during iron starvation": Table S5

### Sheet: StrategyII
Table S5: Expression profiles of genes/gene families involved in Strategy II mode of Fe uptake. Strategy II components of Fe uptake were identified and classified based on screening wheat genes annotated by KOBAS for respective KO IDs for NAS, NAAT, DMAS genes.
	Upregulated
	Downregulated
	No significant change
no color	Not detected
*	genes exclusively detected in –Fe samples. (Expression in Control taken to be 0.10 FPKM for calculation of logFC)
Probable_NAS_K05953	Probable_NAAT_K14271	Probable_DMAS_K22374	TaYSLs
TRIAE_CS42_6AL_TGACv1_471983_AA1516640*	TRIAE_CS42_1DL_TGACv1_061642_AA0200700	TRIAE_CS42_4BL_TGACv1_320489_AA1041120	TRIAE_CS42_2AL_TGACv1_093145_AA0273240* (TaYSL19-2A)
TRIAE_CS42_4AS_TGACv1_306257_AA1005210*	TRIAE_CS42_1AL_TGACv1_002125_AA0038880	TRIAE_CS42_4AS_TGACv1_307680_AA1022660	TRIAE_CS42_2DL_TGACv1_161630_AA0559610* (TaYSL19-2D)
TRIAE_CS42_6DL_TGACv1_528094_AA1711450*	TRIAE_CS42_1DL_TGACv1_062558_AA0216450	TRIAE_CS42_4DL_TGACv1_342420_AA1113220	TRIAE_CS42_2BL_TGACv1_131468_AA0428200* (TaYSL19-2B)
TRIAE_CS42_6BL_TGACv1_500437_AA1604610*	TRIAE_CS42_1BL_TGACv1_031704_AA0119290	TRIAE_CS42_7AL_TGACv1_560234_AA1801940	TRIAE_CS42_5AL_TGACv1_373974_AA1186130* (TaYSL8-5A)
TRIAE_CS42_6AL_TGACv1_472548_AA1523410*	TRIAE_CS42_7AL_TGACv1_559987_AA1801420	TRIAE_CS42_2BL_TGACv1_130804_AA0418180	TRIAE_CS42_2BS_TGACv1_146136_AA0456340* (TaYSL20-2B)
TRIAE_CS42_3AL_TGACv1_195593_AA0651660*	TRIAE_CS42_1AL_TGACv1_000995_AA0023350	TRIAE_CS42_2DL_TGACv1_159647_AA0540920	TRIAE_CS42_2DL_TGACv1_160359_AA0549740 (TaYSL9-2D)
TRIAE_CS42_6AS_TGACv1_485599_AA1548100*	TRIAE_CS42_1BL_TGACv1_031704_AA0119280	TRIAE_CS42_2AS_TGACv1_112193_AA0332820	TRIAE_CS42_6DL_TGACv1_526919_AA1695100 (TaYS1A-6D)
TRIAE_CS42_4DL_TGACv1_347238_AA1156360*	TRIAE_CS42_7BL_TGACv1_577275_AA1871050	TRIAE_CS42_2DS_TGACv1_179562_AA0607960	TRIAE_CS42_2AL_TGACv1_096194_AA0317740 (TaYSL9-2A)
TRIAE_CS42_6AS_TGACv1_486650_AA1563650		TRIAE_CS42_7DL_TGACv1_604074_AA1993340	TRIAE_CS42_6BL_TGACv1_499448_AA1582800 (TaYS1A-6B)
TRIAE_CS42_6AS_TGACv1_485269_AA1542120		TRIAE_CS42_2BL_TGACv1_130804_AA0418170	TRIAE_CS42_2BL_TGACv1_129915_AA0399320 (TaYSL9-2B)
TRIAE_CS42_6BS_TGACv1_514361_AA1658800		TRIAE_CS42_7BL_TGACv1_578017_AA1888140	TRIAE_CS42_6AL_TGACv1_471434_AA1508700 (TaYS1A-6A)
TRIAE_CS42_6DS_TGACv1_542571_AA1724460		TRIAE_CS42_2AL_TGACv1_093356_AA0278290	TRIAE_CS42_6DL_TGACv1_526919_AA1695080 (TaYSL2-6D)
TRIAE_CS42_6AS_TGACv1_486173_AA1557770		TRIAE_CS42_2AL_TGACv1_093356_AA0278300	TRIAE_CS42_2AL_TGACv1_094121_AA0292820 (TaYSL12-2A)
TRIAE_CS42_2DS_TGACv1_177232_AA0569610		TRIAE_CS42_2BL_TGACv1_130157_AA0405270	TRIAE_CS42_2BL_TGACv1_132222_AA0436110 (TaYSL12-2B)
TRIAE_CS42_6DS_TGACv1_543574_AA1741640		TRIAE_CS42_2AL_TGACv1_095408_AA0310520	TRIAE_CS42_2DL_TGACv1_158383_AA0517040 (TaYSL12-2D)
TRIAE_CS42_6BL_TGACv1_499662_AA1588620		TRIAE_CS42_2BS_TGACv1_146971_AA0476000	TRIAE_CS42_2DL_TGACv1_158383_AA0517050 (TaYSL13.1-2D)
TRIAE_CS42_4DL_TGACv1_345316_AA1152680		TRIAE_CS42_2DL_TGACv1_159647_AA0540910	TRIAE_CS42_2BL_TGACv1_131010_AA0421190 (TaYSL13.1-2B)
TRIAE_CS42_4DL_TGACv1_344693_AA1149010			TRIAE_CS42_3DS_TGACv1_272128_AA0915360 (TaYSL4-3D)
TRIAE_CS42_2DS_TGACv1_178228_AA0593010			TRIAE_CS42_2AL_TGACv1_096297_AA0318460 (TaYSL6-2A)
TRIAE_CS42_2AS_TGACv1_114366_AA0366390			TRIAE_CS42_2AL_TGACv1_096297_AA0318450 (TaYSL4-2A)
TRIAE_CS42_2AS_TGACv1_112882_AA0346520			TRIAE_CS42_1DL_TGACv1_064050_AA0232310 (TaYS1B-1D)
TRIAE_CS42_2DS_TGACv1_177184_AA0568160			TRIAE_CS42_2DL_TGACv1_160719_AA0553420 (TaYSL1-2D)
TRIAE_CS42_2BS_TGACv1_146201_AA0458660			TRIAE_CS42_6AL_TGACv1_473916_AA1533430 (TaYSL14-6A)
TRIAE_CS42_5AL_TGACv1_374196_AA1193340			TRIAE_CS42_2BL_TGACv1_129611_AA0390480 (TaYSL3-2B)
TRIAE_CS42_4DL_TGACv1_344693_AA1148980			TRIAE_CS42_6DL_TGACv1_529377_AA1718220 (TaYSL14-6D)
TRIAE_CS42_2BS_TGACv1_146140_AA0456500			TRIAE_CS42_2DL_TGACv1_159890_AA0543960 (TaYSL3-2D)
TRIAE_CS42_6DS_TGACv1_543723_AA1743400			TRIAE_CS42_2AL_TGACv1_094531_AA0299340 (TaYSL1-2A)
TRIAE_CS42_4BL_TGACv1_321438_AA1060390			TRIAE_CS42_6BL_TGACv1_499851_AA1593240 (TaYSL14-6B)
TRIAE_CS42_6DL_TGACv1_526515_AA1685930			TRIAE_CS42_2AL_TGACv1_094519_AA0299110 (TaYSL3-2A)
TRIAE_CS42_3B_TGACv1_220857_AA0721520			TRIAE_CS42_3DS_TGACv1_272099_AA0914660 (TaYSL15-3D)
TRIAE_CS42_2AS_TGACv1_114776_AA0369340			TRIAE_CS42_3DS_TGACv1_272128_AA0915350 (TaYSL6-3D)
TRIAE_CS42_6AS_TGACv1_486173_AA1557760			TRIAE_CS42_2BL_TGACv1_130745_AA0417240 (TaYSL6-2B)
TRIAE_CS42_2BS_TGACv1_147224_AA0480120			TRIAE_CS42_1AL_TGACv1_002159_AA0039260 (TaYS1B-1A)
TRIAE_CS42_3DS_TGACv1_271450_AA0898720			TRIAE_CS42_2BL_TGACv1_129915_AA0399330 (TaYSL1-2B)
TRIAE_CS42_2AS_TGACv1_114366_AA0366380			TRIAE_CS42_2BL_TGACv1_130745_AA0417250 (TaYSL4-2B)
TRIAE_CS42_6BS_TGACv1_513987_AA1653540			TRIAE_CS42_6AS_TGACv1_485914_AA1554090 (TaYSL5-6A)
			TRIAE_CS42_2BL_TGACv1_131789_AA0432250 (TaYSL5-2B)
			TRIAE_CS42_2DL_TGACv1_159085_AA0532080 (TaYSL5-2D)
			TRIAE_CS42_7AL_TGACv1_558148_AA1790570 (TaYSL7-7A)
			TRIAE_CS42_7DL_TGACv1_602569_AA1960950 (TaYSL7-7D)
			TRIAE_CS42_7AL_TGACv1_556526_AA1764840 (TaYSL7-7A2)
			TRIAE_CS42_3AL_TGACv1_194900_AA0641810 (TaYSL10-3A)
			TRIAE_CS42_3B_TGACv1_222761_AA0770170 (TaYSL10-3B)
			TRIAE_CS42_3DL_TGACv1_250784_AA0873170 (TaYSL10-3D)
			TRIAE_CS42_2AL_TGACv1_093324_AA0277650 (TaYSL11-2A)
			TRIAE_CS42_2BL_TGACv1_132129_AA0435490 (TaYSL11-2B)
			TRIAE_CS42_2DL_TGACv1_157894_AA0500670 (TaYSL11-2D)
			TRIAE_CS42_2BL_TGACv1_131019_AA0421340 (TaYSL13.2-2B)
			TRIAE_CS42_2DL_TGACv1_158532_AA0521140 (TaYSL13.2-2D)
			TRIAE_CS42_2AL_TGACv1_094182_AA0293960 (TaYSL13.2-2A)
			TRIAE_CS42_3AS_TGACv1_211522_AA0691080 (TaYSL15-3A)
			TRIAE_CS42_3B_TGACv1_220852_AA0721390 (TaYSL15-3B)
			TRIAE_CS42_1AS_TGACv1_018953_AA0056840 (TaYSL16-1A)
			TRIAE_CS42_1BL_TGACv1_030915_AA0103790 (TaYSL16-1B)
			TRIAE_CS42_1DL_TGACv1_064327_AA0233990 (TaYSL16-1D)
			TRIAE_CS42_6AS_TGACv1_488962_AA1576490 (TaYSL17-6A)
			TRIAE_CS42_6BS_TGACv1_515324_AA1669300 (TaYSL17-6B)
			TRIAE_CS42_6DS_TGACv1_544420_AA1748220 (TaYSL17-6D)
			TRIAE_CS42_6AL_TGACv1_471579_AA1511120 (TaYSL18-6A)
			TRIAE_CS42_6DL_TGACv1_526532_AA1686270 (TaYSL18-6D)
			TRIAE_CS42_2DS_TGACv1_178822_AA0601380 (TaYSL20-2D)
			TRIAE_CS42_2AS_TGACv1_113444_AA0356100 (TaYSL20-2A)
			TRIAE_CS42_2AL_TGACv1_095503_AA0311670 (TaYSL21-2A)
			TRIAE_CS42_6AS_TGACv1_486616_AA1563250 (TaYSL22-6A)
			TRIAE_CS42_6BS_TGACv1_514356_AA1658750 (TaYSL22-6B)
			TRIAE_CS42_6DS_TGACv1_543230_AA1737260 (TaYSL22-6D)
			TRIAE_CS42_5AL_TGACv1_374596_AA1204030 (TaYSL23-5A)
