## Supplementary material for "Integrative analysis of hexaploid wheat roots identifies signature components during iron starvation": Table S6

### Sheet: StrategyI
Table S6: Expression profiles of genes/gene families involved in Strategy I mode of Fe uptake. Strategy I components of Fe uptake were identified and classified based on screening wheat genes annotated by KOBAS for respective KO IDs for AHA, IRT, FRO, PEZ genes.
	Upregulated
	Downregulated
	No significant change
no color	Not detected
*	genes exclusively detected in –Fe samples. (Expression in Control taken to be 0.10 FPKM for calculation of logFC)
Probable_AHAs_K01535	Probable_IRTs_K14709	Probable_FROs_K00521	Probable_PEZs_K03327
TRIAE_CS42_5DS_TGACv1_458288_AA1493100	TRIAE_CS42_7DS_TGACv1_622068_AA2032200*	TRIAE_CS42_2DL_TGACv1_160193_AA0547970	TRIAE_CS42_U_TGACv1_641107_AA2085300
TRIAE_CS42_2DL_TGACv1_159228_AA0534890	TRIAE_CS42_4AL_TGACv1_289466_AA0971640*	TRIAE_CS42_2AL_TGACv1_093999_AA0290910	TRIAE_CS42_2DL_TGACv1_158041_AA0507050
TRIAE_CS42_5BS_TGACv1_424411_AA1389470	TRIAE_CS42_7BL_TGACv1_591489_AA1920550*	TRIAE_CS42_2BL_TGACv1_129792_AA0396070	TRIAE_CS42_2BL_TGACv1_129857_AA0398150
TRIAE_CS42_4DS_TGACv1_361106_AA1161080	TRIAE_CS42_4AS_TGACv1_306183_AA1003790*	TRIAE_CS42_2AL_TGACv1_093270_AA0276290	TRIAE_CS42_1AL_TGACv1_001912_AA0036610
TRIAE_CS42_2AL_TGACv1_095069_AA0306550	TRIAE_CS42_4BL_TGACv1_321083_AA1054990*	TRIAE_CS42_2BL_TGACv1_130340_AA0409100	TRIAE_CS42_1DL_TGACv1_064048_AA0232300
TRIAE_CS42_5AS_TGACv1_395117_AA1282650	TRIAE_CS42_7AL_TGACv1_558389_AA1793000*	TRIAE_CS42_2DL_TGACv1_159911_AA0544270	TRIAE_CS42_7BS_TGACv1_592653_AA1942370
TRIAE_CS42_1BL_TGACv1_032169_AA0126250	TRIAE_CS42_7BL_TGACv1_577920_AA1886220		TRIAE_CS42_3DL_TGACv1_249075_AA0836780
TRIAE_CS42_1DL_TGACv1_061438_AA0195310	TRIAE_CS42_4DL_TGACv1_342890_AA1124750		TRIAE_CS42_2DL_TGACv1_158910_AA0528600
TRIAE_CS42_5AS_TGACv1_729465_AA2172150	TRIAE_CS42_1DL_TGACv1_061188_AA0188250		TRIAE_CS42_1AL_TGACv1_000629_AA0016220
TRIAE_CS42_7AL_TGACv1_559141_AA1798300	TRIAE_CS42_1AL_TGACv1_000915_AA0021780		TRIAE_CS42_4BL_TGACv1_320617_AA1044750
TRIAE_CS42_7AS_TGACv1_570901_AA1842260	TRIAE_CS42_3B_TGACv1_221732_AA0748740		TRIAE_CS42_7DL_TGACv1_602624_AA1963010
TRIAE_CS42_1AL_TGACv1_000077_AA0002660	TRIAE_CS42_4AL_TGACv1_290140_AA0982100		TRIAE_CS42_U_TGACv1_643135_AA2127720
TRIAE_CS42_7BL_TGACv1_578073_AA1888920	TRIAE_CS42_7DL_TGACv1_603327_AA1981040		TRIAE_CS42_4AS_TGACv1_307239_AA1018700
TRIAE_CS42_6DL_TGACv1_527628_AA1706550	TRIAE_CS42_3DL_TGACv1_250330_AA0866240		TRIAE_CS42_6BL_TGACv1_500496_AA1605500
TRIAE_CS42_3DL_TGACv1_250915_AA0874990	TRIAE_CS42_7AL_TGACv1_558847_AA1796430		TRIAE_CS42_3B_TGACv1_222169_AA0758820
TRIAE_CS42_7BS_TGACv1_593837_AA1954730	TRIAE_CS42_7DL_TGACv1_603178_AA1977650		TRIAE_CS42_2BL_TGACv1_129806_AA0396750
TRIAE_CS42_4AL_TGACv1_288750_AA0957220	TRIAE_CS42_2DL_TGACv1_159221_AA0534750		TRIAE_CS42_6DL_TGACv1_526365_AA1680870
TRIAE_CS42_4DL_TGACv1_345206_AA1152150	TRIAE_CS42_1BL_TGACv1_030324_AA0086730		TRIAE_CS42_4DL_TGACv1_344082_AA1143440
TRIAE_CS42_4AL_TGACv1_290111_AA0981820	TRIAE_CS42_7AL_TGACv1_558208_AA1791260		TRIAE_CS42_6AL_TGACv1_473372_AA1530570
TRIAE_CS42_7DL_TGACv1_605060_AA2004280	TRIAE_CS42_7BL_TGACv1_577195_AA1868430		TRIAE_CS42_3B_TGACv1_222169_AA0758800
TRIAE_CS42_4AS_TGACv1_306761_AA1013140	TRIAE_CS42_1BL_TGACv1_030324_AA0086740		TRIAE_CS42_U_TGACv1_640959_AA2081000
TRIAE_CS42_7DS_TGACv1_624199_AA2059690	TRIAE_CS42_1AS_TGACv1_019973_AA0073380		TRIAE_CS42_7AL_TGACv1_556394_AA1762090
TRIAE_CS42_7DS_TGACv1_624199_AA2059700	TRIAE_CS42_1DS_TGACv1_082083_AA0263760		TRIAE_CS42_4AL_TGACv1_289418_AA0970710
TRIAE_CS42_4BL_TGACv1_320553_AA1042990	TRIAE_CS42_1DL_TGACv1_061188_AA0188240		TRIAE_CS42_2AS_TGACv1_114720_AA0369100
TRIAE_CS42_4BL_TGACv1_321636_AA1063430	TRIAE_CS42_4DS_TGACv1_361462_AA1168460		TRIAE_CS42_2BS_TGACv1_147398_AA0482720
TRIAE_CS42_4BS_TGACv1_328355_AA1086780	TRIAE_CS42_6DS_TGACv1_544682_AA1749140		TRIAE_CS42_7DL_TGACv1_603772_AA1989000
TRIAE_CS42_5AL_TGACv1_375655_AA1225220	TRIAE_CS42_1BS_TGACv1_050073_AA0167090		TRIAE_CS42_3AL_TGACv1_195834_AA0654590
TRIAE_CS42_6BL_TGACv1_501177_AA1614550	TRIAE_CS42_3AL_TGACv1_195235_AA0646850		TRIAE_CS42_3DL_TGACv1_249672_AA0854050
	TRIAE_CS42_2DL_TGACv1_159221_AA0534770		TRIAE_CS42_3B_TGACv1_222169_AA0758810
	TRIAE_CS42_2AL_TGACv1_094530_AA0299310		TRIAE_CS42_2DS_TGACv1_177312_AA0573150
	TRIAE_CS42_1AL_TGACv1_000915_AA0021770		TRIAE_CS42_3B_TGACv1_224979_AA0803850
	TRIAE_CS42_6BS_TGACv1_513631_AA1646150		TRIAE_CS42_1AS_TGACv1_019995_AA0073690
	TRIAE_CS42_6AS_TGACv1_487184_AA1568790		TRIAE_CS42_7AS_TGACv1_569261_AA1811810
	TRIAE_CS42_2AS_TGACv1_112113_AA0330750		TRIAE_CS42_2DL_TGACv1_158910_AA0528580
	TRIAE_CS42_1BS_TGACv1_049369_AA0150920		TRIAE_CS42_3AL_TGACv1_194562_AA0635870
	TRIAE_CS42_1AS_TGACv1_018996_AA0057560		TRIAE_CS42_1DL_TGACv1_063059_AA0223410
	TRIAE_CS42_1DS_TGACv1_082535_AA0264750		TRIAE_CS42_2AL_TGACv1_094969_AA0305350
	TRIAE_CS42_7AS_TGACv1_570283_AA1833260		TRIAE_CS42_2AL_TGACv1_093165_AA0273850
	TRIAE_CS42_5DL_TGACv1_433823_AA1423050		TRIAE_CS42_5DL_TGACv1_435445_AA1450710
	TRIAE_CS42_6BS_TGACv1_517284_AA1676970		TRIAE_CS42_2BL_TGACv1_129605_AA0390180
	TRIAE_CS42_2BL_TGACv1_129658_AA0391920		TRIAE_CS42_3DS_TGACv1_271450_AA0898740
	TRIAE_CS42_2BL_TGACv1_129838_AA0397670		TRIAE_CS42_5AL_TGACv1_373989_AA1186670
	TRIAE_CS42_4AL_TGACv1_290140_AA0982110		TRIAE_CS42_7AL_TGACv1_559182_AA1798550
	TRIAE_CS42_5AL_TGACv1_374577_AA1203610		TRIAE_CS42_7BL_TGACv1_580319_AA1913390
	TRIAE_CS42_2AL_TGACv1_098072_AA0325680		TRIAE_CS42_2BL_TGACv1_129857_AA0398180
	TRIAE_CS42_2DS_TGACv1_177487_AA0578500		TRIAE_CS42_7AL_TGACv1_557429_AA1781200
	TRIAE_CS42_4BS_TGACv1_328611_AA1090980		TRIAE_CS42_5DL_TGACv1_435692_AA1453610
	TRIAE_CS42_2BS_TGACv1_146518_AA0467340		TRIAE_CS42_1DS_TGACv1_080497_AA0249080
	TRIAE_CS42_2DL_TGACv1_160080_AA0546500		TRIAE_CS42_2AL_TGACv1_094969_AA0305370
	TRIAE_CS42_6BS_TGACv1_513668_AA1646880		TRIAE_CS42_3B_TGACv1_220966_AA0725300
			TRIAE_CS42_7DS_TGACv1_623443_AA2053230
			TRIAE_CS42_7AS_TGACv1_571041_AA1843780
			TRIAE_CS42_3B_TGACv1_221753_AA0749240
			TRIAE_CS42_7DS_TGACv1_621353_AA2012720
			TRIAE_CS42_5AL_TGACv1_376920_AA1242340
			TRIAE_CS42_U_TGACv1_641950_AA2108110
			TRIAE_CS42_5BL_TGACv1_405078_AA1319460
			TRIAE_CS42_3B_TGACv1_223624_AA0784820
			TRIAE_CS42_3DL_TGACv1_249075_AA0836810
			TRIAE_CS42_3DL_TGACv1_249672_AA0854040
			TRIAE_CS42_7AS_TGACv1_570804_AA1841090
			TRIAE_CS42_6AL_TGACv1_472150_AA1518340
			TRIAE_CS42_2AS_TGACv1_113594_AA0358290
			TRIAE_CS42_2BL_TGACv1_129899_AA0398930
			TRIAE_CS42_7DS_TGACv1_621648_AA2022110
			TRIAE_CS42_7BS_TGACv1_592818_AA1944590
			TRIAE_CS42_7DS_TGACv1_621353_AA2012700
			TRIAE_CS42_5AL_TGACv1_374059_AA1189090
			TRIAE_CS42_7BS_TGACv1_593611_AA1953050
			TRIAE_CS42_7DL_TGACv1_603011_AA1973700
			TRIAE_CS42_3AL_TGACv1_195792_AA0654000
			TRIAE_CS42_3B_TGACv1_226063_AA0813670
			TRIAE_CS42_7AS_TGACv1_569674_AA1821540
			TRIAE_CS42_6BL_TGACv1_500885_AA1611250
			TRIAE_CS42_3AL_TGACv1_195834_AA0654580
			TRIAE_CS42_5BL_TGACv1_405085_AA1319580
			TRIAE_CS42_2DS_TGACv1_179531_AA0607780
			TRIAE_CS42_1DS_TGACv1_080497_AA0249090
			TRIAE_CS42_2BS_TGACv1_148684_AA0494530
			TRIAE_CS42_5DL_TGACv1_433478_AA1414210
			TRIAE_CS42_5DL_TGACv1_436186_AA1459040
			TRIAE_CS42_3B_TGACv1_221753_AA0749220
			TRIAE_CS42_3B_TGACv1_222353_AA0762960
			TRIAE_CS42_7AS_TGACv1_569552_AA1819010
			TRIAE_CS42_2BL_TGACv1_131454_AA0427950
			TRIAE_CS42_5DL_TGACv1_435692_AA1453620
			TRIAE_CS42_3AL_TGACv1_195483_AA0650100
			TRIAE_CS42_3B_TGACv1_224199_AA0793780
			TRIAE_CS42_2DL_TGACv1_158536_AA0521220
			TRIAE_CS42_6DL_TGACv1_528670_AA1715470
			TRIAE_CS42_7DS_TGACv1_621730_AA2024490
			TRIAE_CS42_7AL_TGACv1_556736_AA1769930
			TRIAE_CS42_1DL_TGACv1_062988_AA0222630
			TRIAE_CS42_1BL_TGACv1_031640_AA0117720
			TRIAE_CS42_7AL_TGACv1_557109_AA1776600
			TRIAE_CS42_4AL_TGACv1_290511_AA0986150
			TRIAE_CS42_7BL_TGACv1_578694_AA1898870
			TRIAE_CS42_7BS_TGACv1_592399_AA1937390
