## Supplementary material for "Integrative analysis of hexaploid wheat roots identifies signature components during iron starvation": Table S7

### Sheet: Sheet1
Table S7: Gene Ontology analysis of up- and down-regulated genes in response to Fe starvation. WEGO tool was used to categorize DEGs into GO categories and identify significant GO terms. Table lists the number and percentage of up- and down-regulated genes as well as p-values for each GO term.
GO term	GO name	Upregulatd genes	Downregulated genes	%Upregulated genes	%Downregulated genes	P-value
Cellular_Component
GO:0005623	cell	561	309	16.3	13	<0.001
GO:0044464	cell part	550	299	16	12.6	<0.001
GO:0043227	membrane-bounded organelle	372	217	10.8	9.1	0.036
GO:0044422	organelle part	156	53	4.5	2.2	<0.001
GO:0044464	cell part	550	299	16	12.6	<0.001
GO:0005622	intracellular	492	251	14.3	10.6	<0.001
GO:0044424	intracellular part	474	244	13.8	10.3	<0.001
GO:0031975	envelope	38	10	1.1	0.4	0.005
GO:0012505	endomembrane system	15	24	0.4	1	0.008
GO:0032991	macromolecular complex	118	28	3.4	1.2	<0.001
GO:0043234	protein complex	86	9	2.5	0.4	<0.001
GO:0044422	organelle part	156	53	4.5	2.2	<0.001
GO:0044446	intracellular organelle part	156	52	4.5	2.2	<0.001
GO:0016020	membrane	847	647	24.7	27.3	0.027
GO:0044425	membrane part	792	615	23.1	25.9	0.013
GO:0044425	membrane part	792	615	23.1	25.9	0.013
GO:0031224	intrinsic component of membrane	773	613	22.5	25.8	0.004
Molecular_Function
GO:0003824	catalytic activity	1001	1033	29.2	43.5	<0.001
GO:0016787	hydrolase activity	293	280	8.5	11.8	<0.001
GO:0016740	transferase activity	328	417	9.6	17.6	<0.001
GO:0140096	catalytic activity, acting on a protein	192	218	5.6	9.2	<0.001
GO:0016491	oxidoreductase activity	266	246	7.8	10.4	0.001
GO:0016874	ligase activity	5	14	0.1	0.6	0.004
GO:0016853	isomerase activity	44	16	1.3	0.7	0.024
GO:0005488	binding	999	932	29.1	39.3	<0.001
GO:1901363	heterocyclic compound binding	654	684	19.1	28.8	<0.001
GO:0097159	organic cyclic compound binding	654	684	19.1	28.8	<0.001
GO:0043167	ion binding	590	645	17.2	27.2	<0.001
GO:0005515	protein binding	89	84	2.6	3.5	0.037
GO:0036094	small molecule binding	247	401	7.2	16.9	<0.001
GO:0097367	carbohydrate derivative binding	197	357	5.7	15	<0.001
GO:0008289	lipid binding	7	17	0.2	0.7	0.003
GO:0001871	pattern binding	8	14	0.2	0.6	0.03
GO:0030246	carbohydrate binding	20	27	0.6	1.1	0.02
GO:0090484	drug transporter activity	9	23	0.3	1	<0.001
GO:0001071	nucleic acid binding transcription factor activity	125	46	3.6	1.9	<0.001
GO:0003700	transcription factor activity, sequence-specific DNA binding	125	46	3.6	1.9	<0.001
Biological_Process
GO:0051179	localization	278	260	8.1	11	<0.001
GO:0051234	establishment of localization	274	260	8	11	<0.001
GO:0008152	metabolic process	1158	977	33.7	41.2	<0.001
GO:0071704	organic substance metabolic process	805	629	23.5	26.5	0.008
GO:0044237	cellular metabolic process	764	586	22.3	24.7	0.031
GO:0044238	primary metabolic process	734	595	21.4	25.1	0.001
GO:0055114	oxidation-reduction process	275	254	8	10.7	<0.001
GO:0009892	negative regulation of metabolic process	40	8	1.2	0.3	0.001
GO:0042445	hormone metabolic process	5	11	0.1	0.5	0.023
GO:0009987	cellular process	867	662	25.3	27.9	0.025
GO:0044237	cellular metabolic process	764	586	22.3	24.7	0.031
GO:0048523	negative regulation of cellular process	41	7	1.2	0.3	<0.001
GO:0016043	cellular component organization	49	57	1.4	2.4	0.006
GO:0007165	signal transduction	22	29	0.6	1.2	0.02
GO:0042221	response to chemical	115	126	3.4	5.3	<0.001
GO:0009719	response to endogenous stimulus	26	41	0.8	1.7	0.001
GO:0009607	response to biotic stimulus	18	34	0.5	1.4	<0.001
GO:0032502	developmental process	27	41	0.8	1.7	0.001
GO:0048856	anatomical structure development	25	41	0.7	1.7	<0.001
GO:0032501	multicellular organismal process	30	43	0.9	1.8	0.002
GO:0007275	multicellular organism development	25	35	0.7	1.5	0.006
GO:0048519	negative regulation of biological process	45	9	1.3	0.4	<0.001
GO:0048519	negative regulation of biological process	45	9	1.3	0.4	<0.001
GO:0048523	negative regulation of cellular process	41	7	1.2	0.3	<0.001
GO:0009892	negative regulation of metabolic process	40	8	1.2	0.3	0.001
GO:0071840	cellular component organization or biogenesis	55	63	1.6	2.7	0.005
GO:0016043	cellular component organization	49	57	1.4	2.4	0.006
GO:0023052	signaling	22	29	0.6	1.2	0.02
GO:0007165	signal transduction	22	29	0.6	1.2	0.02
GO:0051704	multi-organism process	24	36	0.7	1.5	0.002
