## Supplementary material for "Integrative analysis of hexaploid wheat roots identifies signature components during iron starvation": Table S9

### Sheet: Sheet1
Table S9: Expression profiles of genes involved during the process of glutathione mediated detoxification process. DEGs mapped to glutathione metabolism were identified using KOBAS. Table lists expression values and annotation for genes. Red color denotes up-regulated genes and green color for down-regulated.
Gene ID	Location	Control FPKM	(-Fe) FPKM	logFC	RAP-DB gene detail	Definition (RAP-DB)	KO	Pathway	Pfam	Rice Refseq gene detail	Definition (rice RefSeq)
TRIAE_CS42_2BL_TGACv1_129815_AA0397030	TGACv1_scaffold_129815_2BL:24025-25470	0.62	5.91	3.26	dosa:Os10t0528100-01|Os10g0528100, GSTU24, TAU_GLUTATHIONE_S-TRANSFERASE_24|http://www.genome.jp/dbget-bin/www_bget?dosa:Os10t0528100-01	Similar to Glutathione S-transferase GST 42 (EC 2.5.1.18) (Fragment).	K00799 glutathione S-transferase [EC:2.5.1.18]	dosa00480 Glutathione metabolism	GST_N GST_N_3 GST_N_2 GST_C_2 GST_N_4 GST_C GST_C_3	osa:4349188||http://www.genome.jp/dbget-bin/www_bget?osa:4349188	(RefSeq) uncharacterized protein LOC4349188
TRIAE_CS42_3B_TGACv1_227703_AA0824390	TGACv1_scaffold_227703_3B:9084-10180	0.32	2.02	2.67	dosa:Os01t0949800-01|Os01g0949800, TAU_GLUTATHIONE_S-TRANSFERASE_36, GSTU36|http://www.genome.jp/dbget-bin/www_bget?dosa:Os01t0949800-01	Similar to Glutathione S-transferase GST 28 (EC 2.5.1.18) (Fragment).	K00799 glutathione S-transferase [EC:2.5.1.18]	dosa00480 Glutathione metabolism	GST_N_3 GST_N GST_N_2 GST_C_2 GST_C GST_N_4 GST_C_3	osa:4325768||http://www.genome.jp/dbget-bin/www_bget?osa:4325768	(RefSeq) glutathione transferase GST 23
TRIAE_CS42_2DL_TGACv1_158249_AA0513550	TGACv1_scaffold_158249_2DL:52095-53623	0.56	2.69	2.27	dosa:Os10t0528100-01|Os10g0528100, GSTU24, TAU_GLUTATHIONE_S-TRANSFERASE_24|http://www.genome.jp/dbget-bin/www_bget?dosa:Os10t0528100-01	Similar to Glutathione S-transferase GST 42 (EC 2.5.1.18) (Fragment).	K00799 glutathione S-transferase [EC:2.5.1.18]	dosa00480 Glutathione metabolism	GST_N GST_N_3 GST_N_2 GST_C_2 GST_N_4 GST_C GST_C_3	osa:4349188||http://www.genome.jp/dbget-bin/www_bget?osa:4349188	(RefSeq) uncharacterized protein LOC4349188
TRIAE_CS42_4BS_TGACv1_327885_AA1077750	TGACv1_scaffold_327885_4BS:248435-249798	0.92	4.06	2.14	dosa:Os01t0370200-00|Os01g0370200, PHI_GLUTATHIONE_S-TRANSFERASE_7, GSTF7|http://www.genome.jp/dbget-bin/www_bget?dosa:Os01t0370200-00	Similar to Glutathione-S-transferase 19E50.	K00799 glutathione S-transferase [EC:2.5.1.18]	dosa00480 Glutathione metabolism	GST_N GST_C GST_N_3 GST_N_2 GST_C_2 GST_C_3 DUF2774	osa:4325707||http://www.genome.jp/dbget-bin/www_bget?osa:4325707	(RefSeq) probable glutathione S-transferase GSTF1
TRIAE_CS42_7BL_TGACv1_580104_AA1912060	TGACv1_scaffold_580104_7BL:16025-17365	0.52	2.24	2.11	dosa:Os01t0764000-01|Os01g0764000, GSTF2, PHI_GLUTATHIONE_S-TRANSFERASE_2|http://www.genome.jp/dbget-bin/www_bget?dosa:Os01t0764000-01	Similar to Glutathione S-transferase I (EC 2.5.1.18) (GST-I) (GST-29) (GST class- phi).	K00799 glutathione S-transferase [EC:2.5.1.18]	dosa00480 Glutathione metabolism	GST_N GST_C GST_N_3 GST_N_2 GST_C_3 GST_C_2 GMC_oxred_C	osa:4326887|GST-II, GSTF2, P0403C05.5|http://www.genome.jp/dbget-bin/www_bget?osa:4326887	(RefSeq) probable glutathione S-transferase GSTF2
TRIAE_CS42_5DS_TGACv1_458149_AA1492390	TGACv1_scaffold_458149_5DS:13325-14648	0.72	2.93	2.03	dosa:Os10t0528100-01|Os10g0528100, GSTU24, TAU_GLUTATHIONE_S-TRANSFERASE_24|http://www.genome.jp/dbget-bin/www_bget?dosa:Os10t0528100-01	Similar to Glutathione S-transferase GST 42 (EC 2.5.1.18) (Fragment).	K00799 glutathione S-transferase [EC:2.5.1.18]	dosa00480 Glutathione metabolism	GST_N GST_N_3 GST_N_2 GST_C_2 GST_N_4 GST_C GST_C_3	osa:4349188||http://www.genome.jp/dbget-bin/www_bget?osa:4349188	(RefSeq) uncharacterized protein LOC4349188
TRIAE_CS42_3DL_TGACv1_251790_AA0884900	TGACv1_scaffold_251790_3DL:5046-6105	1.55	6.11	1.98	dosa:Os01t0949800-01|Os01g0949800, TAU_GLUTATHIONE_S-TRANSFERASE_36, GSTU36|http://www.genome.jp/dbget-bin/www_bget?dosa:Os01t0949800-01	Similar to Glutathione S-transferase GST 28 (EC 2.5.1.18) (Fragment).	K00799 glutathione S-transferase [EC:2.5.1.18]	dosa00480 Glutathione metabolism	GST_N_3 GST_N GST_N_2 GST_C_2 GST_C GST_N_4 GST_C_3	osa:4325768||http://www.genome.jp/dbget-bin/www_bget?osa:4325768	(RefSeq) glutathione transferase GST 23
TRIAE_CS42_2BL_TGACv1_129815_AA0397040	TGACv1_scaffold_129815_2BL:26056-27665	0.3	1.19	1.97	dosa:Os10t0528100-01|Os10g0528100, GSTU24, TAU_GLUTATHIONE_S-TRANSFERASE_24|http://www.genome.jp/dbget-bin/www_bget?dosa:Os10t0528100-01	Similar to Glutathione S-transferase GST 42 (EC 2.5.1.18) (Fragment).	K00799 glutathione S-transferase [EC:2.5.1.18]	dosa00480 Glutathione metabolism	GST_N GST_N_3 GST_N_2 GST_C_2 GST_N_4 GST_C GST_C_3	osa:4349188||http://www.genome.jp/dbget-bin/www_bget?osa:4349188	(RefSeq) uncharacterized protein LOC4349188
TRIAE_CS42_3B_TGACv1_221332_AA0737510	TGACv1_scaffold_221332_3B:1406-2645	1.47	5.45	1.89	dosa:Os01t0949800-01|Os01g0949800, TAU_GLUTATHIONE_S-TRANSFERASE_36, GSTU36|http://www.genome.jp/dbget-bin/www_bget?dosa:Os01t0949800-01	Similar to Glutathione S-transferase GST 28 (EC 2.5.1.18) (Fragment).	K00799 glutathione S-transferase [EC:2.5.1.18]	dosa00480 Glutathione metabolism	GST_N_3 GST_N GST_N_2 GST_C_2 GST_C GST_N_4 GST_C_3	osa:4325764||http://www.genome.jp/dbget-bin/www_bget?osa:4325764	(RefSeq) probable glutathione S-transferase
TRIAE_CS42_4BS_TGACv1_327885_AA1077730	TGACv1_scaffold_327885_4BS:206036-207325	2.29	7.69	1.75	dosa:Os01t0370200-00|Os01g0370200, PHI_GLUTATHIONE_S-TRANSFERASE_7, GSTF7|http://www.genome.jp/dbget-bin/www_bget?dosa:Os01t0370200-00	Similar to Glutathione-S-transferase 19E50.	K00799 glutathione S-transferase [EC:2.5.1.18]	dosa00480 Glutathione metabolism	GST_N GST_C GST_N_3 GST_N_2 GST_C_2 GST_C_3 DUF2774	osa:4325707||http://www.genome.jp/dbget-bin/www_bget?osa:4325707	(RefSeq) probable glutathione S-transferase GSTF1
TRIAE_CS42_3DL_TGACv1_249890_AA0858170	TGACv1_scaffold_249890_3DL:25808-27025	2.29	6.13	1.42	dosa:Os01t0949800-01|Os01g0949800, TAU_GLUTATHIONE_S-TRANSFERASE_36, GSTU36|http://www.genome.jp/dbget-bin/www_bget?dosa:Os01t0949800-01	Similar to Glutathione S-transferase GST 28 (EC 2.5.1.18) (Fragment).	K00799 glutathione S-transferase [EC:2.5.1.18]	dosa00480 Glutathione metabolism	GST_N_3 GST_N GST_N_2 GST_C_2 GST_C GST_N_4 GST_C_3	osa:4325768||http://www.genome.jp/dbget-bin/www_bget?osa:4325768	(RefSeq) glutathione transferase GST 23
TRIAE_CS42_3B_TGACv1_246418_AA0834350	TGACv1_scaffold_246418_3B:1-778	4.9	12.91	1.4	dosa:Os01t0370200-00|Os01g0370200, PHI_GLUTATHIONE_S-TRANSFERASE_7, GSTF7|http://www.genome.jp/dbget-bin/www_bget?dosa:Os01t0370200-00	Similar to Glutathione-S-transferase 19E50.	K00799 glutathione S-transferase [EC:2.5.1.18]	dosa00480 Glutathione metabolism	GST_N GST_C GST_N_3 GST_N_2 GST_C_2 GST_C_3 DUF2774	osa:4325707||http://www.genome.jp/dbget-bin/www_bget?osa:4325707	(RefSeq) probable glutathione S-transferase GSTF1
TRIAE_CS42_2AL_TGACv1_096927_AA0322120	TGACv1_scaffold_096927_2AL:198-4625	6.44	14.32	1.15	dosa:Os04t0457500-01|Os04g0457500|http://www.genome.jp/dbget-bin/www_bget?dosa:Os04t0457500-01	Similar to H0523F07.13 protein.	K18592 gamma-glutamyltranspeptidase / glutathione hydrolase / leukotriene-C4 hydrolase [EC:2.3.2.2 3.4.19.13 3.4.19.14]	dosa00430 Taurine and hypotaurine metabolismdosa00460 Cyanoamino acid metabolismdosa00480 Glutathione metabolismdosa00590 Arachidonic acid metabolismdosa01100 Metabolic pathways	G_glu_transpept	osa:4336033||http://www.genome.jp/dbget-bin/www_bget?osa:4336033	(RefSeq) gamma-glutamyltranspeptidase 1
TRIAE_CS42_1AS_TGACv1_019317_AA0064800	TGACv1_scaffold_019317_1AS:8042-15365	1.65	3.55	1.11	dosa:Os05t0148900-01|Os05g0148900, PHI_GLUTATHIONE_S-TRANSFERASE_17, GSTF17|http://www.genome.jp/dbget-bin/www_bget?dosa:Os05t0148900-01	Similar to Glutathione-S-transferase 19E50.	K00799 glutathione S-transferase [EC:2.5.1.18]	dosa00480 Glutathione metabolism	GST_N GST_N_3 GST_C GST_N_2 GST_C_2 GST_C_3 GST_N_4	osa:4325710|B1039D07.2, GST-I, GSTF1|http://www.genome.jp/dbget-bin/www_bget?osa:4325710	(RefSeq) probable glutathione S-transferase GSTF1
TRIAE_CS42_3DL_TGACv1_249252_AA0843230	TGACv1_scaffold_249252_3DL:130666-131825	4.89	10.52	1.1	dosa:Os01t0949800-01|Os01g0949800, TAU_GLUTATHIONE_S-TRANSFERASE_36, GSTU36|http://www.genome.jp/dbget-bin/www_bget?dosa:Os01t0949800-01	Similar to Glutathione S-transferase GST 28 (EC 2.5.1.18) (Fragment).	K00799 glutathione S-transferase [EC:2.5.1.18]	dosa00480 Glutathione metabolism	GST_N_3 GST_N GST_N_2 GST_C_2 GST_C GST_N_4 GST_C_3	osa:4325764||http://www.genome.jp/dbget-bin/www_bget?osa:4325764	(RefSeq) probable glutathione S-transferase
TRIAE_CS42_5BL_TGACv1_405825_AA1335900	TGACv1_scaffold_405825_5BL:77644-80655	13.03	27.75	1.09	dosa:Os11t0588300-01|Os11g0588300, GSTT1, THETA_GLUTATHIONE_S-TRANSFERASE_1|http://www.genome.jp/dbget-bin/www_bget?dosa:Os11t0588300-01	Similar to Glutathione transferase AtGST 10 (EC 2.5.1.18).	K00799 glutathione S-transferase [EC:2.5.1.18]	dosa00480 Glutathione metabolism	GST_N GST_N_3 GST_N_2 GST_C_3 MetRS-N	osa:4350808||http://www.genome.jp/dbget-bin/www_bget?osa:4350808	(RefSeq) glutathione S-transferase T1
TRIAE_CS42_5DL_TGACv1_433626_AA1418000	TGACv1_scaffold_433626_5DL:19645-20775	2.53	5.3	1.07	dosa:Os09t0467200-01|Os09g0467200, TAU_GLUTATHIONE_S-TRANSFERASE_17, GSTU17|http://www.genome.jp/dbget-bin/www_bget?dosa:Os09t0467200-01	Similar to Glutathione S-transferase GST 23 (EC 2.5.1.18) (Fragment).	K00799 glutathione S-transferase [EC:2.5.1.18]	dosa00480 Glutathione metabolism	GST_N GST_N_3 GST_N_2 GST_C GST_C_2 GST_C_3 GST_C_6	osa:4347319|OJ1005_D12.39, P0676H02.1|http://www.genome.jp/dbget-bin/www_bget?osa:4347319	(RefSeq) glutathione transferase GST 23
TRIAE_CS42_1BS_TGACv1_050188_AA0168850	TGACv1_scaffold_050188_1BS:51205-54990	2.16	4.5	1.06	dosa:Os12t0434400-00|Os12g0434400|http://www.genome.jp/dbget-bin/www_bget?dosa:Os12t0434400-00	Similar to predicted protein.	K01255 leucyl aminopeptidase [EC:3.4.11.1]	dosa00480 Glutathione metabolismdosa01100 Metabolic pathways	Peptidase_M17 Peptidase_M17_N	osa:4330999|OJ1695_H09.4, OJ1695_H09.6|http://www.genome.jp/dbget-bin/www_bget?osa:4330999	(RefSeq) formin-like protein 7
TRIAE_CS42_4DL_TGACv1_342706_AA1120090	TGACv1_scaffold_342706_4DL:119415-120936	7.38	15.04	1.03	dosa:Os03t0135300-01|Os03g0135300, PHI_GLUTATHIONE_S-TRANSFERASE_3, GSTF3|http://www.genome.jp/dbget-bin/www_bget?dosa:Os03t0135300-01	Similar to Glutathione S-transferase GST 10 (EC 2.5.1.18).	K00799 glutathione S-transferase [EC:2.5.1.18]	dosa00480 Glutathione metabolism	GST_N GST_N_3 GST_C GST_N_2 GST_C_3 GST_C_2 GST_C_6	osa:4331535|gstf3|http://www.genome.jp/dbget-bin/www_bget?osa:4331535	(RefSeq) glutathione S-transferase F11
TRIAE_CS42_1AL_TGACv1_001598_AA0032730	TGACv1_scaffold_001598_1AL:49414-52190	10.38	5.13	-1.02	dosa:Os11t0484500-01|Os11g0484500|http://www.genome.jp/dbget-bin/www_bget?dosa:Os11t0484500-01	Similar to 6-phosphogluconate dehydrogenase.	K00033 6-phosphogluconate dehydrogenase [EC:1.1.1.44 1.1.1.343]	dosa00030 Pentose phosphate pathwaydosa00480 Glutathione metabolismdosa01100 Metabolic pathwaysdosa01110 Biosynthesis of secondary metabolitesdosa01200 Carbon metabolism	6PGD NAD_binding_2 3HCDH_N	osa:4350528|6PGDH2, G6PGH2, OsG6PGH2|http://www.genome.jp/dbget-bin/www_bget?osa:4350528	(RefSeq) 6-phosphogluconate dehydrogenase, decarboxylating 2, chloroplastic
TRIAE_CS42_7BL_TGACv1_579887_AA1910750	TGACv1_scaffold_579887_7BL:27568-34001	19.68	9.6	-1.03	dosa:Os06t0528600-01|Os06g0528600|http://www.genome.jp/dbget-bin/www_bget?dosa:Os06t0528600-01	Aminopropyl transferase.	K00797 spermidine synthase [EC:2.5.1.16]	dosa00270 Cysteine and methionine metabolismdosa00330 Arginine and proline metabolismdosa00410 beta-Alanine metabolismdosa00480 Glutathione metabolismdosa01100 Metabolic pathways	Spermine_synth Spermine_synt_N Methyltransf_25 Methyltransf_11 Methyltransf_30 Methyltransf_4 Methyltransf_24 DRE2_N Methyltransf_23 Methyltransf_12	osa:4341195|OsSPDS2, spdSyn|http://www.genome.jp/dbget-bin/www_bget?osa:4341195	(RefSeq) spermine synthase
TRIAE_CS42_4DL_TGACv1_342793_AA1122380	TGACv1_scaffold_342793_4DL:99455-102450	216.31	105.66	-1.03	dosa:Os03t0285700-01|Os03g0285700, ASCORBATE_PEROXIDASE_1, APX1|http://www.genome.jp/dbget-bin/www_bget?dosa:Os03t0285700-01	Similar to L-ascorbate peroxidase.	K00434 L-ascorbate peroxidase [EC:1.11.1.11]	dosa00053 Ascorbate and aldarate metabolismdosa00480 Glutathione metabolism	peroxidase	osa:4332474|APX1, APXa, OsAPx01, OsJ_009999|http://www.genome.jp/dbget-bin/www_bget?osa:4332474	(RefSeq) L-ascorbate peroxidase 1, cytosolic
TRIAE_CS42_7AS_TGACv1_570191_AA1831910	TGACv1_scaffold_570191_7AS:8865-12205	326.85	154.28	-1.08	dosa:Os06t0111500-01|Os06g0111500|http://www.genome.jp/dbget-bin/www_bget?dosa:Os06t0111500-01	Cytosolic 6-phosphogluconate dehydrogenase.	K00033 6-phosphogluconate dehydrogenase [EC:1.1.1.44 1.1.1.343]	dosa00030 Pentose phosphate pathwaydosa00480 Glutathione metabolismdosa01100 Metabolic pathwaysdosa01110 Biosynthesis of secondary metabolitesdosa01200 Carbon metabolism	6PGD NAD_binding_2 F420_oxidored ApbA	osa:4339892|G6PGH1, OsG6PGH1, OsJ_19864|http://www.genome.jp/dbget-bin/www_bget?osa:4339892	(RefSeq) 6-phosphogluconate dehydrogenase, decarboxylating 1
TRIAE_CS42_2AL_TGACv1_094970_AA0305380	TGACv1_scaffold_094970_2AL:27375-34170	113.06	53.26	-1.09	dosa:Os04t0485300-01|Os04g0485300|http://www.genome.jp/dbget-bin/www_bget?dosa:Os04t0485300-01	Glucose-6-phosphate dehydrogenase.	K00036 glucose-6-phosphate 1-dehydrogenase [EC:1.1.1.49 1.1.1.363]	dosa00030 Pentose phosphate pathwaydosa00480 Glutathione metabolismdosa01100 Metabolic pathwaysdosa01110 Biosynthesis of secondary metabolitesdosa01200 Carbon metabolism	G6PD_C G6PD_N	osa:4336209|g6pdh|http://www.genome.jp/dbget-bin/www_bget?osa:4336209	(RefSeq) glucose-6-phosphate 1-dehydrogenase, cytoplasmic isoform
TRIAE_CS42_5AL_TGACv1_373968_AA1185690	TGACv1_scaffold_373968_5AL:28382-29851	71.39	33.25	-1.1	dosa:Os09t0543400-00|Os09g0543400|http://www.genome.jp/dbget-bin/www_bget?dosa:Os09t0543400-00	Ornithine decarboxylase (EC 4.1.1.17).	K01581 ornithine decarboxylase [EC:4.1.1.17]	dosa00330 Arginine and proline metabolismdosa00480 Glutathione metabolismdosa01100 Metabolic pathwaysdosa01110 Biosynthesis of secondary metabolites	Orn_Arg_deC_N Orn_DAP_Arg_deC Ala_racemase_N AP_endonuc_2 HicB_lk_antitox	osa:4347746||http://www.genome.jp/dbget-bin/www_bget?osa:4347746	(RefSeq) ornithine decarboxylase
TRIAE_CS42_5BS_TGACv1_424053_AA1386490	TGACv1_scaffold_424053_5BS:40737-42065	38.12	17.3	-1.14	dosa:Os01t0369700-01|Os01g0369700, PHI_GLUTATHIONE_S-TRANSFERASE_5, GSTF5|http://www.genome.jp/dbget-bin/www_bget?dosa:Os01t0369700-01	Similar to Glutathione S-transferase GST 8 (EC 2.5.1.18).	K00799 glutathione S-transferase [EC:2.5.1.18]	dosa00480 Glutathione metabolism	GST_N GST_C GST_N_3 GST_N_2 GST_C_3 GST_C_2	osa:4325704|P0493G01.3|http://www.genome.jp/dbget-bin/www_bget?osa:4325704	(RefSeq) glutathione S-transferase 4
TRIAE_CS42_2AS_TGACv1_112531_AA0340050	TGACv1_scaffold_112531_2AS:122925-125435	10.95	4.98	-1.14	dosa:Os04t0223300-00|Os04g0223300, ASCORBATE_PEROXIDASE_3, APX3|http://www.genome.jp/dbget-bin/www_bget?dosa:Os04t0223300-00	Similar to Peroxisome type ascorbate peroxidase.	K00434 L-ascorbate peroxidase [EC:1.11.1.11]	dosa00053 Ascorbate and aldarate metabolismdosa00480 Glutathione metabolism	peroxidase	osa:4335202||http://www.genome.jp/dbget-bin/www_bget?osa:4335202	(RefSeq) probable L-ascorbate peroxidase 3
TRIAE_CS42_3DL_TGACv1_249532_AA0850990	TGACv1_scaffold_249532_3DL:31397-32675	26.36	11.66	-1.18	dosa:Os07t0468100-01|Os07g0468100, TAU_GLUTATHIONE_S-TRANSFERASE_46, GSTU46|http://www.genome.jp/dbget-bin/www_bget?dosa:Os07t0468100-01	Similar to Glutathione S-transferase GST 19 (EC 2.5.1.18).	K00799 glutathione S-transferase [EC:2.5.1.18]	dosa00480 Glutathione metabolism	GST_N_3 GST_N GST_N_2 GST_C_2 GST_C GST_C_5	osa:4343183||http://www.genome.jp/dbget-bin/www_bget?osa:4343183	(RefSeq) probable glutathione S-transferase GSTU1
TRIAE_CS42_3AL_TGACv1_195443_AA0649590	TGACv1_scaffold_195443_3AL:5925-17672	2.16	0.93	-1.22	dosa:Os07t0468100-01|Os07g0468100, TAU_GLUTATHIONE_S-TRANSFERASE_46, GSTU46|http://www.genome.jp/dbget-bin/www_bget?dosa:Os07t0468100-01	Similar to Glutathione S-transferase GST 19 (EC 2.5.1.18).	K00799 glutathione S-transferase [EC:2.5.1.18]	dosa00480 Glutathione metabolism	GST_N_3 GST_N GST_N_2 GST_C_2 GST_C GST_C_5	osa:4343183||http://www.genome.jp/dbget-bin/www_bget?osa:4343183	(RefSeq) probable glutathione S-transferase GSTU1
TRIAE_CS42_5BL_TGACv1_405971_AA1338410	TGACv1_scaffold_405971_5BL:39835-40899	15.37	6.45	-1.25	dosa:Os03t0785900-01|Os03g0785900, TAU_GLUTATHIONE_S-TRANSFERASE_1, GSTU1|http://www.genome.jp/dbget-bin/www_bget?dosa:Os03t0785900-01	Similar to Glutathione-S-transferase.	K00799 glutathione S-transferase [EC:2.5.1.18]	dosa00480 Glutathione metabolism	GST_N_3 GST_N GST_N_2 GST_C_2 GST_C GST_N_4 GP46 GST_C_5	osa:4334347|GST1, GSTU1, OsJ_012308|http://www.genome.jp/dbget-bin/www_bget?osa:4334347	(RefSeq) probable glutathione S-transferase GSTU1
TRIAE_CS42_7AL_TGACv1_559001_AA1797450	TGACv1_scaffold_559001_7AL:9155-10562	52.08	21.97	-1.25	dosa:Os10t0530400-01|Os10g0530400, GSTU23, TAU_GLUTATHIONE_S-TRANSFERASE_23|http://www.genome.jp/dbget-bin/www_bget?dosa:Os10t0530400-01	Similar to Glutathione-S-transferase Cla47.	K00799 glutathione S-transferase [EC:2.5.1.18]	dosa00480 Glutathione metabolism	GST_N GST_N_3 GST_N_2 GST_C GST_C_2 GST_C_3 Glyco_hydro_67M	osa:4349202||http://www.genome.jp/dbget-bin/www_bget?osa:4349202	(RefSeq) probable glutathione S-transferase GSTU6
TRIAE_CS42_6BS_TGACv1_517953_AA1677300	TGACv1_scaffold_517953_6BS:3596-4785	26.87	10.39	-1.37	dosa:Os10t0530200-01|Os10g0530200, GSTU26, TAU_GLUTATHIONE_S-TRANSFERASE_26|http://www.genome.jp/dbget-bin/www_bget?dosa:Os10t0530200-01	Similar to Glutathione S-transferase TSI-1 (EC 2.5.1.18) (Glutathione S- transferase 1).	K00799 glutathione S-transferase [EC:2.5.1.18]	dosa00480 Glutathione metabolism	GST_N GST_N_3 GST_N_2 GST_C_2 GST_C GST_N_4	osa:4349200||http://www.genome.jp/dbget-bin/www_bget?osa:4349200	(RefSeq) probable glutathione S-transferase GSTU6
TRIAE_CS42_5AL_TGACv1_375294_AA1219340	TGACv1_scaffold_375294_5AL:34555-35450	6.73	2.55	-1.4	dosa:Os03t0785900-01|Os03g0785900, TAU_GLUTATHIONE_S-TRANSFERASE_1, GSTU1|http://www.genome.jp/dbget-bin/www_bget?dosa:Os03t0785900-01	Similar to Glutathione-S-transferase.	K00799 glutathione S-transferase [EC:2.5.1.18]	dosa00480 Glutathione metabolism	GST_N_3 GST_N GST_N_2 GST_C_2 GST_C GST_N_4 GP46 GST_C_5	osa:4334347|GST1, GSTU1, OsJ_012308|http://www.genome.jp/dbget-bin/www_bget?osa:4334347	(RefSeq) probable glutathione S-transferase GSTU1
TRIAE_CS42_3AL_TGACv1_195712_AA0653000	TGACv1_scaffold_195712_3AL:43373-44675	13.49	5.1	-1.4	dosa:Os10t0530400-01|Os10g0530400, GSTU23, TAU_GLUTATHIONE_S-TRANSFERASE_23|http://www.genome.jp/dbget-bin/www_bget?dosa:Os10t0530400-01	Similar to Glutathione-S-transferase Cla47.	K00799 glutathione S-transferase [EC:2.5.1.18]	dosa00480 Glutathione metabolism	GST_N GST_N_3 GST_N_2 GST_C GST_C_2 GST_C_3 Glyco_hydro_67M	osa:4349202||http://www.genome.jp/dbget-bin/www_bget?osa:4349202	(RefSeq) probable glutathione S-transferase GSTU6
TRIAE_CS42_5AL_TGACv1_374729_AA1207710	TGACv1_scaffold_374729_5AL:101386-103025	10.63	3.77	-1.5	dosa:Os09t0543400-00|Os09g0543400|http://www.genome.jp/dbget-bin/www_bget?dosa:Os09t0543400-00	Ornithine decarboxylase (EC 4.1.1.17).	K01581 ornithine decarboxylase [EC:4.1.1.17]	dosa00330 Arginine and proline metabolismdosa00480 Glutathione metabolismdosa01100 Metabolic pathwaysdosa01110 Biosynthesis of secondary metabolites	Orn_Arg_deC_N Orn_DAP_Arg_deC Ala_racemase_N AP_endonuc_2 HicB_lk_antitox	osa:4347746||http://www.genome.jp/dbget-bin/www_bget?osa:4347746	(RefSeq) ornithine decarboxylase
TRIAE_CS42_6BS_TGACv1_516434_AA1675230	TGACv1_scaffold_516434_6BS:12205-13630	14.06	4.98	-1.5	dosa:Os10t0528300-01|Os10g0528300, GSTU4, TAU_GLUTATHIONE_S-TRANSFERASE_4|http://www.genome.jp/dbget-bin/www_bget?dosa:Os10t0528300-01	Tau class GST protein 4.	K00799 glutathione S-transferase [EC:2.5.1.18]	dosa00480 Glutathione metabolism	GST_N_3 GST_N GST_N_2 GST_C_2 GST_C GST_N_4 GST_C_3 GST_C_5	osa:4349190||http://www.genome.jp/dbget-bin/www_bget?osa:4349190	(RefSeq) uncharacterized protein LOC4349190
TRIAE_CS42_2DL_TGACv1_159888_AA0543910	TGACv1_scaffold_159888_2DL:31352-34685	3.1	1.06	-1.54	dosa:Os01t0371200-01|Os01g0371200, GSTF1, PHI_GLUTATHIONE_S-TRANSFERASE_1|http://www.genome.jp/dbget-bin/www_bget?dosa:Os01t0371200-01	Similar to Glutathione-S-transferase 19E50.	K00799 glutathione S-transferase [EC:2.5.1.18]	dosa00480 Glutathione metabolism	GST_C GST_N GST_N_3 GST_C_3 GST_C_2 GST_N_2	osa:4325710|B1039D07.2, GST-I, GSTF1|http://www.genome.jp/dbget-bin/www_bget?osa:4325710	(RefSeq) probable glutathione S-transferase GSTF1
TRIAE_CS42_2DL_TGACv1_162627_AA0563230	TGACv1_scaffold_162627_2DL:11513-14745	3.49	1.18	-1.57	dosa:Os01t0371200-01|Os01g0371200, GSTF1, PHI_GLUTATHIONE_S-TRANSFERASE_1|http://www.genome.jp/dbget-bin/www_bget?dosa:Os01t0371200-01	Similar to Glutathione-S-transferase 19E50.	K00799 glutathione S-transferase [EC:2.5.1.18]	dosa00480 Glutathione metabolism	GST_C GST_N GST_N_3 GST_C_3 GST_C_2 GST_N_2	osa:4325710|B1039D07.2, GST-I, GSTF1|http://www.genome.jp/dbget-bin/www_bget?osa:4325710	(RefSeq) probable glutathione S-transferase GSTF1
TRIAE_CS42_5BL_TGACv1_405034_AA1318340	TGACv1_scaffold_405034_5BL:99171-100825	18.61	6.28	-1.57	dosa:Os09t0543400-00|Os09g0543400|http://www.genome.jp/dbget-bin/www_bget?dosa:Os09t0543400-00	Ornithine decarboxylase (EC 4.1.1.17).	K01581 ornithine decarboxylase [EC:4.1.1.17]	dosa00330 Arginine and proline metabolismdosa00480 Glutathione metabolismdosa01100 Metabolic pathwaysdosa01110 Biosynthesis of secondary metabolites	Orn_Arg_deC_N Orn_DAP_Arg_deC Ala_racemase_N AP_endonuc_2 HicB_lk_antitox	osa:4347746||http://www.genome.jp/dbget-bin/www_bget?osa:4347746	(RefSeq) ornithine decarboxylase
TRIAE_CS42_3DL_TGACv1_251482_AA0881910	TGACv1_scaffold_251482_3DL:30395-31450	17.56	5.6	-1.65	dosa:Os10t0530400-01|Os10g0530400, GSTU23, TAU_GLUTATHIONE_S-TRANSFERASE_23|http://www.genome.jp/dbget-bin/www_bget?dosa:Os10t0530400-01	Similar to Glutathione-S-transferase Cla47.	K00799 glutathione S-transferase [EC:2.5.1.18]	dosa00480 Glutathione metabolism	GST_N GST_N_3 GST_N_2 GST_C GST_C_2 GST_C_3 Glyco_hydro_67M	osa:4349203||http://www.genome.jp/dbget-bin/www_bget?osa:4349203	(RefSeq) probable glutathione S-transferase GSTU6
TRIAE_CS42_3B_TGACv1_221246_AA0735060	TGACv1_scaffold_221246_3B:153725-154960	10.52	3.09	-1.77	dosa:Os10t0530400-01|Os10g0530400, GSTU23, TAU_GLUTATHIONE_S-TRANSFERASE_23|http://www.genome.jp/dbget-bin/www_bget?dosa:Os10t0530400-01	Similar to Glutathione-S-transferase Cla47.	K00799 glutathione S-transferase [EC:2.5.1.18]	dosa00480 Glutathione metabolism	GST_N GST_N_3 GST_N_2 GST_C GST_C_2 GST_C_3 Glyco_hydro_67M	osa:4349203||http://www.genome.jp/dbget-bin/www_bget?osa:4349203	(RefSeq) probable glutathione S-transferase GSTU6
TRIAE_CS42_7BS_TGACv1_592018_AA1928290	TGACv1_scaffold_592018_7BS:5643-6825	11.27	3.27	-1.79	dosa:Os01t0369700-01|Os01g0369700, PHI_GLUTATHIONE_S-TRANSFERASE_5, GSTF5|http://www.genome.jp/dbget-bin/www_bget?dosa:Os01t0369700-01	Similar to Glutathione S-transferase GST 8 (EC 2.5.1.18).	K00799 glutathione S-transferase [EC:2.5.1.18]	dosa00480 Glutathione metabolism	GST_N GST_C GST_N_3 GST_N_2 GST_C_3 GST_C_2	osa:4325704|P0493G01.3|http://www.genome.jp/dbget-bin/www_bget?osa:4325704	(RefSeq) glutathione S-transferase 4
TRIAE_CS42_6DS_TGACv1_543125_AA1735830	TGACv1_scaffold_543125_6DS:17700-28455	171.44	47.79	-1.84	dosa:Os10t0530200-01|Os10g0530200, GSTU26, TAU_GLUTATHIONE_S-TRANSFERASE_26|http://www.genome.jp/dbget-bin/www_bget?dosa:Os10t0530200-01	Similar to Glutathione S-transferase TSI-1 (EC 2.5.1.18) (Glutathione S- transferase 1).	K00799 glutathione S-transferase [EC:2.5.1.18]	dosa00480 Glutathione metabolism	GST_N GST_N_3 GST_N_2 GST_C_2 GST_C GST_N_4	osa:4349200||http://www.genome.jp/dbget-bin/www_bget?osa:4349200	(RefSeq) probable glutathione S-transferase GSTU6
TRIAE_CS42_6AS_TGACv1_486758_AA1564900	TGACv1_scaffold_486758_6AS:34665-35740	28.73	7.93	-1.86	dosa:Os10t0530200-01|Os10g0530200, GSTU26, TAU_GLUTATHIONE_S-TRANSFERASE_26|http://www.genome.jp/dbget-bin/www_bget?dosa:Os10t0530200-01	Similar to Glutathione S-transferase TSI-1 (EC 2.5.1.18) (Glutathione S- transferase 1).	K00799 glutathione S-transferase [EC:2.5.1.18]	dosa00480 Glutathione metabolism	GST_N GST_N_3 GST_N_2 GST_C_2 GST_C GST_N_4	osa:4349200||http://www.genome.jp/dbget-bin/www_bget?osa:4349200	(RefSeq) probable glutathione S-transferase GSTU6
TRIAE_CS42_1AL_TGACv1_000725_AA0017970	TGACv1_scaffold_000725_1AL:15782-16915	3.16	0.85	-1.9	dosa:Os10t0530400-01|Os10g0530400, GSTU23, TAU_GLUTATHIONE_S-TRANSFERASE_23|http://www.genome.jp/dbget-bin/www_bget?dosa:Os10t0530400-01	Similar to Glutathione-S-transferase Cla47.	K00799 glutathione S-transferase [EC:2.5.1.18]	dosa00480 Glutathione metabolism	GST_N GST_N_3 GST_N_2 GST_C GST_C_2 GST_C_3 Glyco_hydro_67M	osa:4349202||http://www.genome.jp/dbget-bin/www_bget?osa:4349202	(RefSeq) probable glutathione S-transferase GSTU6
TRIAE_CS42_5BL_TGACv1_405034_AA1318320	TGACv1_scaffold_405034_5BL:36013-37685	2.47	0.65	-1.93	dosa:Os09t0543400-00|Os09g0543400|http://www.genome.jp/dbget-bin/www_bget?dosa:Os09t0543400-00	Ornithine decarboxylase (EC 4.1.1.17).	K01581 ornithine decarboxylase [EC:4.1.1.17]	dosa00330 Arginine and proline metabolismdosa00480 Glutathione metabolismdosa01100 Metabolic pathwaysdosa01110 Biosynthesis of secondary metabolites	Orn_Arg_deC_N Orn_DAP_Arg_deC Ala_racemase_N AP_endonuc_2 HicB_lk_antitox	osa:4347746||http://www.genome.jp/dbget-bin/www_bget?osa:4347746	(RefSeq) ornithine decarboxylase
TRIAE_CS42_6BL_TGACv1_500625_AA1607590	TGACv1_scaffold_500625_6BL:56870-62012	1.24	0.31	-1.99	dosa:Os06t0168600-01|Os06g0168600, V3, VIRESCENT_3|http://www.genome.jp/dbget-bin/www_bget?dosa:Os06t0168600-01	Ribonucleotide reductase, Chloroplast biogenesis	K10807 ribonucleoside-diphosphate reductase subunit M1 [EC:1.17.4.1]	dosa00230 Purine metabolismdosa00240 Pyrimidine metabolismdosa00480 Glutathione metabolismdosa01100 Metabolic pathways	Ribonuc_red_lgC Ribonuc_red_lgN ATP-cone	osa:4340258|RnrL1|http://www.genome.jp/dbget-bin/www_bget?osa:4340258	(RefSeq) ribonucleoside-diphosphate reductase large subunit
TRIAE_CS42_1AL_TGACv1_001900_AA0036420	TGACv1_scaffold_001900_1AL:10323-11525	22.19	5.39	-2.04	dosa:Os10t0529400-01|Os10g0529400|http://www.genome.jp/dbget-bin/www_bget?dosa:Os10t0529400-01	Similar to Glutathione S-transferase GSTU6.	K00799 glutathione S-transferase [EC:2.5.1.18]	dosa00480 Glutathione metabolism	GST_N GST_N_3 GST_N_2 GST_C_2 GST_C GST_N_4 GST_C_3	osa:4349200||http://www.genome.jp/dbget-bin/www_bget?osa:4349200	(RefSeq) probable glutathione S-transferase GSTU6
TRIAE_CS42_6AS_TGACv1_488046_AA1574160	TGACv1_scaffold_488046_6AS:5955-7240	38.61	9.19	-2.07	dosa:Os10t0530200-01|Os10g0530200, GSTU26, TAU_GLUTATHIONE_S-TRANSFERASE_26|http://www.genome.jp/dbget-bin/www_bget?dosa:Os10t0530200-01	Similar to Glutathione S-transferase TSI-1 (EC 2.5.1.18) (Glutathione S- transferase 1).	K00799 glutathione S-transferase [EC:2.5.1.18]	dosa00480 Glutathione metabolism	GST_N GST_N_3 GST_N_2 GST_C_2 GST_C GST_N_4	osa:4349200||http://www.genome.jp/dbget-bin/www_bget?osa:4349200	(RefSeq) probable glutathione S-transferase GSTU6
TRIAE_CS42_1DL_TGACv1_062916_AA0221650	TGACv1_scaffold_062916_1DL:13496-14625	9.91	2.28	-2.12	dosa:Os10t0530200-01|Os10g0530200, GSTU26, TAU_GLUTATHIONE_S-TRANSFERASE_26|http://www.genome.jp/dbget-bin/www_bget?dosa:Os10t0530200-01	Similar to Glutathione S-transferase TSI-1 (EC 2.5.1.18) (Glutathione S- transferase 1).	K00799 glutathione S-transferase [EC:2.5.1.18]	dosa00480 Glutathione metabolism	GST_N GST_N_3 GST_N_2 GST_C_2 GST_C GST_N_4	osa:4349200||http://www.genome.jp/dbget-bin/www_bget?osa:4349200	(RefSeq) probable glutathione S-transferase GSTU6
TRIAE_CS42_4BL_TGACv1_320555_AA1043120	TGACv1_scaffold_320555_4BL:83885-86527	7.76	1.66	-2.22	dosa:Os03t0283100-01|Os03g0283100, GSTL2, LAMBDA_GLUTATHIONE_S-TRANSFERASE_2|http://www.genome.jp/dbget-bin/www_bget?dosa:Os03t0283100-01	Similar to In2-1 protein.	K00799 glutathione S-transferase [EC:2.5.1.18]	dosa00480 Glutathione metabolism	GST_N_3 GST_N_2 GST_C_2 GST_C_5 GST_C GST_C_3 GST_N	osa:4332455||http://www.genome.jp/dbget-bin/www_bget?osa:4332455	(RefSeq) protein IN2-1 homolog B
TRIAE_CS42_3DL_TGACv1_251482_AA0881890	TGACv1_scaffold_251482_3DL:16775-17735	3.03	0.61	-2.32	dosa:Os10t0530400-01|Os10g0530400, GSTU23, TAU_GLUTATHIONE_S-TRANSFERASE_23|http://www.genome.jp/dbget-bin/www_bget?dosa:Os10t0530400-01	Similar to Glutathione-S-transferase Cla47.	K00799 glutathione S-transferase [EC:2.5.1.18]	dosa00480 Glutathione metabolism	GST_N GST_N_3 GST_N_2 GST_C GST_C_2 GST_C_3 Glyco_hydro_67M	osa:4349203||http://www.genome.jp/dbget-bin/www_bget?osa:4349203	(RefSeq) probable glutathione S-transferase GSTU6
TRIAE_CS42_1DL_TGACv1_062300_AA0212090	TGACv1_scaffold_062300_1DL:44185-45363	2.48	0.38	-2.71	dosa:Os10t0530400-01|Os10g0530400, GSTU23, TAU_GLUTATHIONE_S-TRANSFERASE_23|http://www.genome.jp/dbget-bin/www_bget?dosa:Os10t0530400-01	Similar to Glutathione-S-transferase Cla47.	K00799 glutathione S-transferase [EC:2.5.1.18]	dosa00480 Glutathione metabolism	GST_N GST_N_3 GST_N_2 GST_C GST_C_2 GST_C_3 Glyco_hydro_67M	osa:4349202||http://www.genome.jp/dbget-bin/www_bget?osa:4349202	(RefSeq) probable glutathione S-transferase GSTU6
