## Supplementary material for "Integrative analysis of hexaploid wheat roots identifies signature components during iron starvation": Table S10

### Sheet: CONCENTRATIONS
Supplementary Table S10: GC-MS analysis of wheat roots subjected to 20 days of Fe starvation. Each metabolite is represented with concentrations in three independent replicate manner. For concentration calculation, Individual metabolite area was normalized to sample weight and area of internal control (sorbitol) . Metabolites with no detectable area in any of the conditions were considered to be …
	Fe starvation (–Fe) metabolite abundance							Control (+Fe) metabolite abundance
Metabolite	rep 1	rep 2	rep 3	concentration	STDEV	standard error		rep 1	rep 2	rep 3	concentration	STDEV	standard error	p value	significance (S); non significant (N.S)
Propanoic acid	32.9724	24.8819	31.0366	29.6303	4.22459	2.44196		13.4419	17.765	16.6035	15.9368	2.16158	1.24947	0.00769842	S
Acetic acid	13.7959	9.76063	13.5178	12.3581	2.25378	1.30276		0.787648	1.74878	0.968215	1.16822	0.480568	0.277785	0.00110582	S
L-Valine	2.58756	1.92578	2.40521	2.30618	0.341824	0.197586		0.082154	0.079154	0.077154	0.0794873	0.00251661	0.00145469	0.000351651	S
(R)-3-Hydroxybutyric acid	4.77109	3.64142	4.68834	4.36695	0.629688	0.363982		24.8439	45.577	31.2105	33.8771	10.3666	5.99223	0.0086219	S
Phosphoric acid	19.7507	18.4333	19.0052	19.0631	0.699481	0.404324		1.48097	2.16073	1.32085	1.65418	0.339879	0.196462	2.91505e-06	S
.Malonic acid	0.5998	0.544228	0.592082	0.578703	0.0301052	0.0174019		0.082154	0.079154	0.077154	0.0794873	0.00251661	0.00145469	8.86838e-06	S
Glycerol	146.499	136.003	147.987	143.496	6.53185	3.77563		60.8196	93.5932	87.2064	80.5397	16.3868	9.47213	0.00419408	S
Succinic acid	9.67319	74.8284	9.09327	31.1983	37.7859	21.8415		11.8267	17.9894	18.908	16.2414	3.08138	1.78114	0.532644	N.S
β-Amino isobutyric acid	0.921295	0.749368	0.938193	0.869619	0.104482	0.0603944		0.082154	0.079154	0.077154	0.0794873	0.00251661	0.00145469	0.000196375	S
Glyceric acid	1.43966	1.07835	1.45825	1.32542	0.214171	0.123798		0.082154	0.079154	0.077154	0.0794873	0.00251661	0.00145469	0.000545877	S
Fumaric acid	1.09824	1.06986	1.20231	1.12347	0.069737	0.0403104		0.082154	0.079154	0.077154	0.0794873	0.00251661	0.00145469	1.3177e-05	S
DL-Malic acid	57.3038	78.7004	64.6775	66.8939	10.8691	6.28274		809.303	850.345	890.824	850.157	20.5213	11.862	5.57347e-06	S
D-Erythro-Pentopyranose	0.187116	0.154649	0.277741	0.206502	0.0637948	0.0368756		0.082154	0.079154	0.077154	0.0794873	0.00251661	0.00145469	0.0261542	S
Gluconic acid	3.01611	2.67676	3.29919	2.99735	0.321789	0.186005		0.571699	1.00168	0.986691	0.853358	0.214992	0.124273	0.000719137	S
pyroglutamic acid	0.38499	0.477312	0.82582	0.562707	0.232491	0.134388		7.82371	3.87268	6.84819	6.18152	1.97551	1.14192	0.00931761	S
α-D-Mannopyranoside	0.671483	0.613039	0.830034	0.704852	0.112912	0.0652672		0.542659	0.257265	0.799962	0.533295	0.142697	0.0824838	0.369001	N.S
alpha-linolenic acid	0.617766	0.490663	0.682184	0.596871	0.101333	0.0585737		0.082154	0.079154	0.077154	0.0794873	0.00251661	0.00145469	0.000777933	S
α-D-Glucopyranoside	237.395	211.239	244.064	230.899	17.4064	10.0615		210.608	165.811	178.21	184.876	23.473	13.5682	0.051013	N.S
D-Arabinonic acid	0.257755	0.210475	0.26169	0.243307	0.028501	0.0164746		1.63527	3.48922	1.96225	2.36225	0.926974	0.535823	0.0207047	S
2,3,4-Trihydroxybutyric acid	0.0677491	0.0657491	0.0607491	0.0647491	0.00360555	0.00208413		4.22837	2.06446	2.14642	2.81309	1.22636	0.708879	0.0178171	S
Ribitol	70.4181	66.4745	79.5582	72.1503	7.6114	4.39965		102.399	235.328	198.863	178.863	67.3378	38.9236	0.0553272	N.S
2-Desoxy-pentos-3-ulose	0.361462	0.309822	0.387972	0.353085	0.0397428	0.0229727		0.082154	0.079154	0.077154	0.0794873	0.00251661	0.00145469	0.000285622	S
D-Xylofuranose	0.677497	0.529254	0.691021	0.632591	0.0897473	0.051877		0.082154	0.079154	0.077154	0.0794873	0.00251661	0.00145469	0.000436958	S
β-D-Xylopyranose	0.0683912	0.0566259	0.0677492	0.0642554	0.0166708	0.00963629		1.32365	2.36312	2.84339	2.17672	0.519738	0.300427	0.00924053	S
β-DL-Arabinopyranose	0.0677491	0.0657491	0.0607491	0.0647491	0.00360555	0.00208413		0.0821548	0.0821545	0.0963659	0.0868917	0.0015961	0.000922602	0.0128542	S
cis-Aconitic acid	0.0677491	0.0657491	0.0607491	0.0647491	0.00360555	0.00208413		36.925	20.3592	31.6421	29.6421	8.28293	4.78782	0.00375702	S
Pentanoic acid	0.0677491	0.0657491	0.0607491	0.0647491	0.00360555	0.00208413		105.037	91.8258	88.4315	95.0982	6.60573	3.81834	4.75176e-05	S
Erythro-Pentonic acid	0.0677491	0.0657491	0.0607491	0.0647491	0.00360555	0.00208413		1.26289	2.69853	2.98071	2.31405	0.717822	0.414926	0.0133793	S
Arabino-Hexonic acid	0.0677491	0.0657491	0.0607491	0.0647491	0.00360555	0.00208413		0.655176	0.815282	0.635229	0.701896	0.0800529	0.0462734	0.000365213	S
Citric acid	0.0677491	0.0657491	0.0607491	0.0647491	0.00360555	0.00208413		2.36922	1.23525	1.40224	1.6689	0.566981	0.327735	0.0105103	S
4-Ketoglucose	3.34101	3.03003	3.31472	3.22859	0.172455	0.0996851		11.2335	12.3523	9.79285	11.1262	0.559403	0.323354	0.000453922	S
D-Fructose	272.582	248.456	278.118	266.385	15.7726	9.11709		281.141	261.075	231.108	257.775	10.0333	5.79957	0.642062	N.S
linoleic acid	27.5711	26.1364	28.699	27.4688	1.55584	0.899328		27.7846	67.3416	57.5631	50.8965	20.5994	11.9072	0.120776	N.S
Myo-Inositol	17.7255	17.0898	17.8294	17.5482	0.400413	0.231452		20.487	31.3277	21.9074	24.574	5.42038	3.13317	0.108372	N.S
Maltose	39.115	30.0401	39.4082	36.1877	5.32606	3.07865		17.985	26.7817	28.3833	24.3833	4.39834	2.54239	0.0572263	N.S
D-Turanose	212.053	198.198	222.574	210.942	12.2259	7.06697		191.721	179.451	195.586	188.92	6.13489	3.54618	0.0620403	N.S
Hexopyranose	67.521	65.3954	75.5128	69.4764	5.9686	3.45006		66.5233	102.41	74.4668	81.1334	17.9435	10.3719	0.360934	N.S

### Sheet: LOG2 VALUES
	Fe starvation (-Fe) metabolite abundance				Control (+Fe) metabolite abundance
	Concentration	stdev	standard error (SE)		Concentration	stdev	standard error (SE)	-FE/C	LOG2 VALUES	LOG RATIO OF SE	p value	significance (S); non significant (N.S)
Propanoic acid	29.6303	4.22459	2.44196		15.9368	2.16158	1.24947	1.85924	0.894711	0.16414	0.00769842	S
Acetic acid	12.3581	2.25378	1.30276		1.16822	0.480568	0.277785	10.5786	3.40308	0.375333	0.00110582	S
l-Valine	2.30618	0.341824	0.197586		0.0794873	0.00251661	0.00145469	29.0132	4.85864	0.12642	0.000351651	S
(R)-3-Hydroxybutyric acid	4.36695	0.629688	0.363982		33.8771	10.3666	5.99223	0.128906	-2.95561	0.282158	0.0086219	S
Phosphoric acid	19.0631	0.699481	0.404324		1.65418	0.339879	0.196462	11.5242	3.52659	0.174092	2.91505e-06	S
.Malonic acid	0.578703	0.0301052	0.0174019		0.0794873	0.00251661	0.00145469	7.28045	2.86403	0.050796	8.86838e-06	S
Glycerol	143.496	6.53185	3.77563		80.5397	16.3868	9.47213	1.78168	0.833238	0.173904	0.00419408	S
Succinic acid	31.1983	37.7859	21.8415		16.2414	3.08138	1.78114	1.92091	0.941793	1.02255	0.532644	N.S
β-Amino isobutyric acid	0.869619	0.104482	0.0603944		0.0794873	0.00251661	0.00145469	10.9403	3.45159	0.103636	0.000196375	S
Glyceric acid	1.32542	0.214171	0.123798		0.0794873	0.00251661	0.00145469	16.6746	4.05958	0.137343	0.000545877	S
Fumaric acid	1.12347	0.069737	0.0403104		0.0794873	0.00251661	0.00145469	14.134	3.82109	0.0581211	1.3177e-05	S
DL-Malic acid	66.8939	10.8691	6.28274		850.157	20.5213	11.862	0.0786842	-3.66778	0.137015	5.57347e-06	S
D-Erythro-Pentopyranose	0.206502	0.0637948	0.0368756		0.0794873	0.00251661	0.00145469	2.59793	1.37736	0.25903	0.0261542	S
Gluconic acid	2.99735	0.321789	0.186005		0.853358	0.214992	0.124273	3.51242	1.81247	0.228426	0.000719137	S
pyroglutamic acid	0.562707	0.232491	0.134388		6.18152	1.97551	1.14192	0.0910304	-3.45751	0.435686	0.00931761	S
α-D-Mannopyranoside	0.704852	0.112912	0.0652672		0.533295	0.142697	0.0824838	1.32169	0.402386	0.260127	0.369001	N.S
alpha-linolenic acid	0.596871	0.101333	0.0585737		0.0794873	0.00251661	0.00145469	7.50901	2.90862	0.14405	0.000777933	S
α-D-Glucopyranoside	230.899	17.4064	10.0615		184.876	23.473	13.5682	1.24894	0.320703	0.123163	0.051013	N.S
D-Arabinonic acid	0.243307	0.028501	0.0164746		2.36225	0.926974	0.535823	0.102998	-3.27931	0.341585	0.0207047	S
2,3,4-Trihydroxybutyric acid	0.0647491	0.00360555	0.00208413		2.81309	1.22636	0.708879	0.0230171	-5.44115	0.366581	0.0178171	S
Ribitol	72.1503	7.6114	4.39965		178.863	67.3378	38.9236	0.403382	-1.30978	0.326116	0.0553272	N.S
2-Desoxy-pentos-3-ulose	0.353085	0.0397428	0.0229727		0.0794873	0.00251661	0.00145469	4.44203	2.15122	0.097529	0.000285622	S
D-Xylofuranose	0.632591	0.0897473	0.051877		0.0794873	0.00251661	0.00145469	7.95838	2.99248	0.121247	0.000436958	S
β-D-Xylopyranose	0.0642554	0.0166708	0.00963629		2.17672	0.519738	0.300427	0.0295194	-5.08219	0.294102	0.00924053	S
β-DL-Arabinopyranose	0.0647491	0.00360555	0.00208413		0.0868917	0.0015961	0.000922602	0.74517	-0.424358	0.0489089	0.0128542	S
cis-Aconitic acid	0.0647491	0.00360555	0.00208413		29.6421	8.28293	4.78782	0.00218436	-8.83857	0.237658	0.00375702	S
Pentanoic acid	0.0647491	0.00360555	0.00208413		95.0982	6.60573	3.81834	0.000680866	-10.5203	0.0742579	4.75176e-05	S
Erythro-Pentonic acid	0.0647491	0.00360555	0.00208413		2.31405	0.717822	0.414926	0.0279809	-5.15941	0.262877	0.0133793	S
Arabino-Hexonic acid	0.0647491	0.00360555	0.00208413		0.701896	0.0800529	0.0462734	0.0922489	-3.43833	0.105865	0.000365213	S
Citric acid	0.0647491	0.00360555	0.00208413		1.6689	0.566981	0.327735	0.0387974	-4.6879	0.287154	0.0105103	S
4-Ketoglucose	3.22859	0.172455	0.0996851		11.1262	0.559403	0.323354	0.290179	-1.78498	0.0611863	0.000453922	S
D-Fructose	266.385	15.7726	9.11709		257.775	10.0333	5.79957	1.0334	0.0474045	0.0591023	0.642062	N.S
linoleic acid	27.4688	1.55584	0.899328		50.8965	20.5994	11.9072	0.5397	-0.889771	0.340879	0.120776	N.S
Myo-Inositol	17.5482	0.400413	0.231452		24.574	5.42038	3.13317	0.714096	-0.48581	0.184963	0.108372	N.S
Maltose	36.1877	5.32606	3.07865		24.3833	4.39834	2.54239	1.48412	0.569607	0.194186	0.0572263	N.S
D-Turanose	210.942	12.2259	7.06697		188.92	6.13489	3.54618	1.11657	0.159073	0.0554144	0.0620403	N.S
Hexopyranose	69.4764	5.9686	3.45006		81.1334	17.9435	10.3719	0.856322	-0.223774	0.197899	0.360934	N.S
